# A positive feedback loop controls *Toxoplasma* chronic differentiation

**DOI:** 10.1101/2022.04.06.487076

**Authors:** M. Haley Licon, Christopher J. Giuliano, Sundeep Chakladar, Lindsey Shallberg, Benjamin S. Waldman, Christopher A. Hunter, Sebastian Lourido

## Abstract

Successful infection strategies must balance pathogen amplification and persistence. In *Toxoplasma gondii*, this is accomplished through differentiation into dedicated cyst-forming chronic stages that avoid clearance by the host immune system. The transcription factor BFD1 is both necessary and sufficient for stage conversion; however, its regulation is not understood. We examine five factors transcriptionally activated by BFD1. One of these is a cytosolic RNA-binding protein of the CCCH-type zinc finger family, which we name BFD2. Parasites lacking BFD2 fail to induce BFD1 and are consequently unable to fully differentiate in culture or in mice. BFD2 interacts with the *BFD1* transcript in a stress-dependent manner. Deletion of BFD2 reduces BFD1 protein levels, but not mRNA abundance. The reciprocal effects on BFD2 transcription and BFD1 translation outline a positive feedback loop that enforces commitment to differentiation. BFD2 helps explain how parasites commit to the chronic gene-expression program and elucidates how the balance between proliferation and persistence is achieved over the course of infection.
