## Supplementary material for "A positive feedback loop controls *Toxoplasma* chronic differentiation": Table S2

### Sheet: Table S2
Table S2. Primers used for molecular cloning and genotyping
Oligo name	Sequence	Use
P1	TGCATTCGCTCCGGTTTTGCACAGCCGTTCTGTCTCACGACATGCATGTCCCGCGTTCG	Amplify pTUB1-TIR1;pSAG1-CAT for integration into neutral locus_Forward
P2	TGTCGGTGGGTGCCGGCTCGTCTGTCGCAGGTGGCCTGCATCGGGGGGGCAAGAATTGTG	Amplify pTUB1-TIR1;pSAG1-CAT for integration into neutral locus_Forward
P3	CTCGACCACTTCCTCAGGGAAG	Forward genotyping primer to verify integration of the Tir1 expression construct into the neutral locus on Ch.VI
P4	AGATGTCTGCCATTGTGTGG	Reverse genotyping primer to verify integration of the Tir1 expression construct into the neutral locus on Ch.VI
P5	TGGGGATGTCAAGTTGGCCGGAGTTGAgggcgcgaGTTTaAGAGCTAtgctgGAAAcagcaTAGCAAGTTtAAATAAGGCTAGTCCGTTATCAACTTGAAAAAGTGGCACCGAGTCGGTGCTTTTTTTTTCTTTTTCtctagaggtacCATGCATctaTGACGTAAAAAACACCGAGCTGAGCTTGGCCAGACGACAAAGAGACCGGTCTCATCTTGCCGGTGGCGACGGACTCCGAGGCACAGGCCGGAGTTCTGGAAGTGAAACG	HiT 3' cutting unit_208020 (AP2IB-1)
P6	TGGGGATGTCAAGTTgTTTTTTTTGAcgtataaaaaGTTTaAGAGCTAtgctgGAAAcagcaTAGCAAGTTtAAATAAGGCTAGTCCGTTATCAACTTGAAAAAGTGGCACCGAGTCGGTGCTTTTTTTTTCTTTTTCtctagaggtacCATGCATctaTGCAACGACTAGCACGCTGCACGCGTTCGTGTTGTGGGCGAGAGACCGGTCTCAACTCGGATTCGAGGGATACAAGCATCGAGTCAATTTTTTTTCTGGAAGTGAAACG	HiT 3' cutting unit_224630
P7	TGGGGATGTCAAGTTgCCCGCGCCCGAGCTACGGCAGTTTaAGAGCTAtgctgGAAAcagcaTAGCAAGTTtAAATAAGGCTAGTCCGTTATCAACTTGAAAAAGTGGCACCGAGTCGGTGCTTTTTTTTTCTTTTTCtctagaggtacCATGCATctaAGCAAATCGAAAAGGGGCCCATAGTTTCCGAGTCCGACGAAGAGACCGGTCTCAAGTGAAGTTGCATACTCCCGCGCCCGAaCTtCGcCAAGGATCTGGAAGTGAAACG	HiT 3' cutting unit_253790
P8	TGGGGATGTCAAGTTgACGTCAGCCTAAgagaagtcGTTTaAGAGCTAtgctgGAAAcagcaTAGCAAGTTtAAATAAGGCTAGTCCGTTATCAACTTGAAAAAGTGGCACCGAGTCGGTGCTTTTTTTTTCTTTTTCtctagaggtacCATGCATctaTTTCAACCGGTTGTACTGCGCAGCGTGCCGCGGCATGCGAAGAGACCGGTCTCAGAAACGCGACGCAGAGAGACGAGCGCGAACAACGTCAGCCTCTGGAAGTGAAACG	HiT 3' cutting unit_306620 (AP2IX-9)
P9	TGGGGATGTCAAGTTGGTACGAAGACTAGcaagctGTTTaAGAGCTAtgctgGAAAcagcaTAGCAAGTTtAAATAAGGCTAGTCCGTTATCAACTTGAAAAAGTGGCACCGAGTCGGTGCTTTTTTTTTCTTTTTCtctagaggtacCATGCATctaGAACGGCCGCGGCGGCTAGGAGCCGGCCATACACCCAGGAAGAGACCGGTCTCAAGAGGTTCTGAAGGCCTCAGAACCCGATCGGTACGAAGACTCTGGAAGTGAAACG	HiT 3' cutting unit_311100 (BFD2)
P10	GTAAATGGGGATGTCAAGTTcttgatgtaacagatggaagGTTTaAGAGCTAtgctgGAAAcagcaTAGCAAGTTtAAATAAGGCTAGTCCGTTATCAACTTGAAAAAGTGGCACCGAGTCGGTGCTTTTTTTTTCTTTTTCtctagaggtacCATGCATctaaagagggtctgttgacgtccttcctccccgtgtagagtcgAGAGACCGGTCTCAacaaaaccgccagccacctttgcattcggggggcttgatgTCTGGAAGTGAAACG	HiT 3' cutting unit_200385 (BFD1)
P11	GACCGTCAGCAGGGAAACC	Common reverse genotyping primer for C-terminal tagging with -mNG-mAID_binds the mNG sequence
P12	GAGGAAGGGTAGTCTTGTGTC	Forward genotyping primer for C-terminal tagging_208020
P13	GGGATAGCAGCTGAAGATGAC	Forward genotyping primer for C-terminal tagging_224630
P14	CGATTACTCAGGATGTGAATCTGAG	Forward genotyping primer for C-terminal tagging_253790
P15	AGTCGCGTCCATATGCAGAG	Forward genotyping primer for C-terminal tagging_306620
P16	GAAACTGTGGAGTGGAAGCAG	Forward genotyping primer for C-terminal tagging_311100
P17	CACAAGCTCTCCGGTCATTG	Forward genotyping primer for C-terminal tagging_200385
P18	GTAAATGGGGATGTCAAGTTGCATTCGCCTTCAGTGGAAA	gRNA targeting BFD2 5' end for knockout_Forward
P19	GCTATTTCTAGCTCTAAAACTTTCCACTGAAGGCGAATGC	gRNA targeting BFD2 5' end for knockout_Reverse
P20	GTAAATGGGGATGTCAAGTTGGTACGAAGACTAGCAAGCT	gRNA targeting BFD2 3' end for knockout_Forward
P21	GCTATTTCTAGCTCTAAAACAGCTTGCTAGTCTTCGTACC	gRNA targeting BFD2 3' end for knockout_Reverse
P22	CTCGAATGTCTTCTCTGACAAG	sequencing primer to verify assembly of gRNAs with the pU6-universal Cas9-expression plasmid
P23	TATGGCCGGCTCCTAGCCGCCGCGGCCGTTCCCTAGCTTGATGCATGTCCCGCGTTCGTG	Amplify TdTomato expression cassette for integration in place of BFD2 CDS _Forward
P24	AGGCATTTCGAATTTGAAGTGCATTCGCCTTCAGTGGAACACTTTCTAGGCCAGTGGTCC	Amplify TdTomato expression cassette for integration in place of BFD2 CDS _Reverse
P25	TGATGCAAGTGCGTTCAGCTG	Forward genotyping primer for BFD2-knockout_binds the BFD2 5' UTR, preceding homology region
P26	GTggGTTCGAAGCGTCTTG	Reverse genotyping primer for BFD2-knockout_binds the CDPK 3' UTR in the TdTomato cassette
P27	GTCTCTTGCTGACGTCGAGCTG	Reverse genotyping primer for endogenous BFD2 locus_binds the BFD2 coding sequence
P28	GTAAATGGGGATGTCAAGTTCCTTCAGTGGAACACTTTCT	gRNA targeting TdTomato cassette 5' end for BFD2-complementaition_Forward
P29	GCTATTTCTAGCTCTAAAACAGAAAGTGTTCCACTGAAGG	gRNA targeting TdTomato cassette 5' end for BFD2-complementaition_Reverse
P30	GTAAATGGGGATGTCAAGTTTGCAGAGAATTTCACGAACG	gRNA targeting TdTomato cassette 3' end for BFD2-complementaition_Forward
P31	GCTATTTCTAGCTCTAAAACCGTTCGTGAAATTCTCTGCA	gRNA targeting TdTomato cassette 3' end for BFD2-complementaition_Reverse
P32	ATGTTCCTGACTATGCGGGTGGCGGAGGCTCGGAGGGTGCGGCGGGTAC	Amplify BFD2 CDS and append N-terminal HA epitope_Forward
P33	CACACAAGACGCTTCGAACccACCTAGTCTTCGTACCGATCGGGTTCTGAG	Amplify BFD2 CDS_Reverse
P34	CAGCTGGCACGACAGGTTTCATTTAAATGTCGCCACCTACGCAGAC	Amplify ~500 nt of non-coding region immediately upstream of BFD2 CDS_Forward
P35	CGCCACCCGCATAGTCAGGAACATCGTATGGGTACATTTCCACTGAAGGCGAATGCAC	Amplify ~500 nt of non-coding region immediately upstream of BFD2 CDS, and append HA epitope_Reverse
P36	CACTAGTTCTAGAGGTACCAGGCCACGGAGGCCCATACACCCAGGAGCTGCTTCTG	Amplify ~500 nt of non-coding region immediately downstream of BFD2 CDS_Forward
P37	GTTGAGTGTTGTTCCATTTAAATGCGTAGGAACGGTTGTCAGACG	Amplify ~500 nt of non-coding region immediately downstream of BFD2 CDS_Reverse
P38	CAGAAATCTGAATTAGTGTAAAGACGAAGG	Amplify out linear HA-BFD2 repair template_Forward
P39	GTTTCGACGCTTTCTCATAGCAC	Amplify out linear HA-BFD2 repair template_Reverse
P40	GCAACTCCCGAGAGTTACCCATACGATGTTCCTGACTATGCGggtggtggaggaagcggcggtgggtccggaGAGGGTGCGGCGGGTACCCCGTGCATCGATGGGTCGGAAGAGAGACCGGTCTCAtaggcatttcgaatttgaagtgcattcgccttcagtggaatagATGCATGgtacctctagaGAAAAAGAAAAAAAAAGCACCGACTCGGTGCCACTTTTTCAAGTTGATAACGGACTAGCCTTATTTaAACTTGCTAtgctgTTTCcagcaTAGCTCTtAAACCCATttccactgaaggcgaaAACTTGACATCCCCA	HiT 5' cutting unit with HA included_311100 (BFD2)
P41	TGAATTCCCTTTTTCGACAATGGGAGTGCAGGTGGAAACCATC	Sequencing primer to verify assembly of BFD2 5' cutting unit into empty pTUB1-DD HiT vector (pHL043)
P42	CCACCTTTTAGCCATATGGGAGTGCAGGTGGAAACCATC	Forward genotyping primer to confirm integration of the pTUB-DD HiT vector in conditional BFD2-overexpression strains_binds the Shield-1-stabilized degradation domain (DD)
P43	CAGAAATCTGAATTAGTGTAAAGACGAAGG	Forward genotyping primer to confirm disruption of the wildtype allele in conditional BFD2-overexpression strains_binds the endgenous BFD2 5' UTR
