## Supplementary material for "A positive feedback loop controls *Toxoplasma* chronic differentiation": Table S3

### Sheet: Sheet1
	Table S3. RT-qPCR primers for analysis of BFD1, BFD2, GCN5B, and SAG1 transcripts
	Oligo name	Sequence
	BFD1 RT-qPCR primer_Forward	ACCGTGCGTCAGCCTCTG
	BFD1 RT-qPCR primer_Reverse	CTTTGGTCGTCGGAGTGTGCTC
	BFD2 RT-qPCR primer_Forward	TGTGCGAAATGCTCACGCTTACG
	BFD2 RT-qPCR primer_Reverse	CGGAAAGGAACAGTGGACACATCTTGC
	GCN5B RT-qPCR primer_Forward	GCTCAAAACTACTGGGAGTGGAGG
	GCN5B RT-qPCR primer_Reverse	GCGAGAAGAAGAGAACGAAGGAGACTC
	SAG1 RT-qPCR primer_Forward	GCCCACACTGATGTCGTTCTTGC
	SAG1 RT-qPCR primer_Reverse	CTGGGCAGGTGACAACTTGATTGG
