## Supplementary material for "A positive feedback loop controls *Toxoplasma* chronic differentiation": Table S4

### Sheet: Sheet1
	Table S4. Analysis of BFD1 and BFD2 mRNA abundance in ∆bfd1::BFD1∆MYB-Ty, ∆bfd1::BFD1-Ty, ∆bfd1, ∆bfd1::BFD1∆MYB-Ty, and ∆bfd2 parasites after 48 h under alkaline-stressed or unstressed conditions.
				Mean Cт value, by mRNA target			ΔCт, by mRNA target		ΔΔCт, by target		2^-(ΔΔCт), by target
	Strain	Alkaline stress	Replicate	BFD1	BFD2	GCN5B	BFD1	BFD2	BFD1	BFD2	BFD1	BFD2
	wildtype (∆bfd1::BFD1-Ty)	+	1	22.762	21.546	28.089	-5.327	-6.543	-0.698	-2.6	1.62225	6.06287
			2	22.91	21.826	28.029	-5.119	-6.203	-0.358	-2.656	1.28165	6.30283
		-	1	21.089	21.775	25.718	-4.629	-3.943	0	0	1	1
			2	21.052	22.266	25.813	-4.761	-3.547	0	0	1	1
	Δbfd1	+	1	NA	23.115	27.666	NA	-4.551	NA	-0.608	NA	1.52414
			2	NA	22.943	27.447	NA	-4.504		-0.957		1.94127
		-	1	NA	22.511	25.97	NA	-3.459	NA	0.484	NA	0.714992
			2	NA	22.638	26.018	NA	-3.38		0.167		0.890693
	BFD1ΔMYB	+	1	23.162	23.491	27.893	-4.731	-4.402	-0.102	-0.459	1.07326	1.37459
			2	22.375	22.585	27.556	-5.181	-4.971	-0.42	-1.424	1.33793	2.68328
		-	1	21.999	22.952	26.132	-4.133	-3.18	0.496	0.763	0.70907	0.58927
			2	21.642	22.447	25.625	-3.983	-3.178	0.778	0.369	0.583175	0.774319
	Δbfd2	+	1	23.173	NA	28.034	-4.861	NA	-0.232	NA	1.17446	NA
			2	23.138	NA	28.221	-5.083	NA	-0.322		1.25006
		-	1	21.916	NA	26.146	-4.23	NA	0.399	NA	0.758384	NA
			2	22.385	NA	27.125	-4.74	NA	0.021		0.985549
	Mean CT values are the avrg of three technical replicates
