## Supplementary material for "A positive feedback loop controls *Toxoplasma* chronic differentiation": Table S5

### Sheet: Sheet1
	Table S5. Analysis of DD-BFD1-Ty mRNA abundance in DD-BFD1-Ty and DD-BFD1-Ty/∆bfd2 parasites following 48 h of treatment with Shield-1 or vehicle.
				Mean Cт value, by mRNA target
	Strain	Shield-1	Replicate	BFD1	GCN5B	ΔCт	ΔΔCт	2^-(ΔΔCт)
	DD-BFD1-TY	+	1	19.46	23.313	-3.853	0.875	0.545254
			2	19.749	23.286	-3.537	0.974	0.509093
		-	1	19.719	24.447	-4.728	0	1
			2	20.289	24.8	-4.511	0	1
	DD-BFD1-TY/Δbfd2	+	1	21.073	24.619	-3.546	1.182	0.44074
			2	20.644	24.391	-3.747	0.764	0.588861
		-	1	20.065	24.653	-4.588	0.14	0.907519
			2	20.037	24.577	-4.54	-0.029	1.0203
	Mean CT values are the avrg of three technical replicates
