## Supplementary material for "A positive feedback loop controls *Toxoplasma* chronic differentiation": Table S6

### Sheet: Sheet1
	Table S6. RT-qPCR analysis of transcripts enriched by HA-BFD2 pull-down.
				Mean Cт value, by mRNA target			Adjusted Cт values - input samples			ΔCт values, by mRNA target			% of input
	Strain	Alkaline stress	Sample	BFD1	GCN5B	SAG1	BFD1	GCN5B	SAG1	BFD1	GCN5B	SAG1	BFD1	GCN5B	SAG1
	BFD1-TY (untagged control)	-	Input (10%)	27.234	30.355	20.362	23.9121	27.0331	17.0401	NA	NA	-12.7589	0	0	0.0144271
			IP	NA	NA	29.799
		+	Input (10%)	27.072	30.778	29.227	23.7501	27.4561	25.9051	-10.0459	-9.14893	-9.11893	0.0945963	0.176156	0.179858
			IP	33.796	36.605	35.024
	HA-BFD2	-	Input (10%)	28.081	30.728	19.907	24.7591	27.4061	16.5851	-9.66493	-9.16993	-10.6449	0.123188	0.173611	0.0624536
			IP	34.424	36.576	27.23
		+	Input (10%)	26.96	29.579	27.805	23.6381	26.2571	24.4831	-3.65893	-6.91393	-8.58293	7.91686	0.829278	0.260784
			IP	27.297	33.171	33.066
			Input adjustment factor [LOG(10,2)]:	3.32193
